# Evolutionary origins and innovations sculpting the mammalian PRPS enzyme complex

**DOI:** 10.1101/2024.10.01.616059

**Authors:** Bibek R. Karki, Austin C. Macmillan, Sara Vicente-Muñoz, Kenneth D. Greis, Lindsey E. Romick, J. Tom Cunningham

## Abstract

The phosphoribosyl pyrophosphate synthetase (PRPS) enzyme conducts a chokepoint reaction connecting central carbon metabolism and nucleotide production pathways, making it essential for life^1,2^. Here, we show that the presence of multiple PRPS-encoding genes is a hallmark trait of eukaryotes, and we trace the evolutionary origins and define the individual functions of each of the five mammalian PRPS homologs – three isozymes (one testis-restricted)^3,4^ and two non-enzymatic associated proteins (APs)^5,6^ – which we demonstrate operate together as a large molecular weight complex capable of attaining a heterogeneous array of functional multimeric configurations. Employing a repertoire of isogenic fibroblast clones in all viable individual or combinatorial assembly states, we define preferential interactions between subunits, and we show that cells lacking PRPS2, PRPSAP1, and PRPSAP2 render PRPS1 into aberrant homo-oligomeric assemblies with diminished metabolic flux and impaired proliferative capacity. We demonstrate how numerous evolutionary innovations in the duplicated genes have created specialized roles for individual complex members and identify translational control mechanisms that enable fine-tuned regulation of PRPS assembly and activity, which provide clues into the positive and negative selective pressures that facilitate metabolic flexibility and tissue specialization in advanced lifeforms. Collectively, our study demonstrates how evolution has transformed a single PRPS gene into a multimeric complex endowed with functional and regulatory features that govern cellular biochemistry.
