## Supplementary material for "Evolutionary origins and innovations sculpting the mammalian PRPS enzyme complex": Table 1

### Sheet: Sheet1
NCBI taxonomy ID	Phylum	Organism	Protein sequence ID	RNA SRX ID	Genomic DNA ID	Notes
44056	Stramenopila	Aureococcus anophagefferens CCMP1984	XP_009036987.1, XP_009039242.1, XP_009043406.1 (partial), XP_009035697.1, XP_009033621.1	-	-
312017	Alveolata	Tetrahymena thermophila SB210	XP_001023540.1, XP_001014454.1	-	-
37360	Rhizaria	Plasmodiophora brassicae	CEO95765.1, CEO99721.1, CEO94858.1	-	-
232287	Telonemia	Telonema subtile	-	SRX4244210	-
2903	Haptophyta	Emiliania huxleyi	XP_005776825.1, XP_005785709.1, XP_005778135.1	-	-
2792838	Centrohelida	Raphidocystis contractilis	-	DRX248078	-
2044563	Provora	Ancoracysta twista	-	SRX3270723	-
3562	Viridiplantae	Spinacia oleracea	NP_001413386.1, NP_001415285.1, NP_001413353.1, NP_001413351.1	-	-
2762	Glaucophyta	Cyanophora paradoxa	-	SRX104482, SRX5120508-11, SRX5120514-5, ERX3508888-9, SRX8380258-9, SRX8380265	SRX104480-1, SRX4415200-1
101924	Rhodophyta	Rhodosorus marinus	KAJ8903506.1, KAJ8900768.1, KAJ8903077.1, KAJ8905749.1	-	-
2583502	Rhodelphida	Rhodelphis limneticus	-	-	SRX5960833-4, SRX5960830-2
419944	Picozoa	Picozoa SAG04	-	-	SRX11501865
652834	Palpitomonas	Palpitomonas bilix	-	SRX549024, DRX011912	-	Capsaspora owczarzaki ATCC 30864_PRPSAP2@XP_004365024.1 – corrected exon 1 using SRX155789-97 (RNA), DRX173573, SRX6693971-2, SRX6693974 (gDNA)
905079	Cryptophyta	Guillardia theta CCMP2712	XP_005819233.1, XP_005841580.1, XP_005823208.1, XP_005824322.1, XP_005838886.1	SRX242847	SRX029662-72
2027451	Hemimastigophora	Hemimastix kukwesjijk	-	SRX3182827	-
9606	Metazoa	Homo sapiens	NP_002755.1, NP_002756.1, NP_001340035.1 (PRPSAP2), NP_002757.2, NP_787082.1	-	-	NP_001340035.1 (PRPSAP2)
431895	Choanoflagellata	Monosiga brevicollis MX1	XP_001747680.1, XP_001742411.1 (PRPSAP2 ortholog)	-	-	XP_001742411.1 (PRPSAP2 ortholog)
761203	Ministeria	Ministeria vibrans ATCC 50519	-	SRX096925, SRX096927	ERX9313544-5, ERX9374636
595528	Capsaspora	Capsaspora owczarzaki ATCC 30864	XP_004345344.1, XP_004365024.1 corrected exon 1 using SRX155789-97 (RNA), DRX173573, SRX6693971-2, SRX6693974 (gDNA), XP_004349932.1 (PRPSAP2 ortholog)	-	-	XP_004365024.1 (PRPSAP2 ortholog)
2006546	Pigoraptor	Pigoraptor chileana	-	ERX9313548-9	-
2744139	Tunicaraptor	Tunicaraptor unikontum	-	SRX8533509-12	-
98351	Corrallochytrium	Corallochytrium limacisporum	-	SRX738098, SRX732498	SRX2510794, SRX2510798
2006709	Syssomonas	Syssomonas multiformis	Colp12_culture #90627 & #90628 (PRPSAP2 ortholog), Colp12_culture# 11408 & #11412, Colp12_culture #19336	-	-	Colp12_culture #90627 & #90628 (PRPSAP2 ortholog)
749231	Ichthyospora	Pirum gemmata	-	SRX377507, ERX8828394, ERX8829021	SRX2510792, SRX2510796, ERX9162715, ERX9191514, ERX9200710, ERX9208293, ERX9218576
1993908	Nuclearia	Parvularia atlantis	-	SRX737107	ERX9313546
988480	Ophistosporidia	Rozella allomycis CSF55	EPZ34485.1	-	SRX716907-12
1498855	Aphelidiomycota	Amoeboaphelidium occidentale	KAI3658664.1, KAI3656975.1 (PRPSAP2 ortholog), KAI3661736.1	-	-	KAI3656975.1 (PRPSAP2 ortholog)
645134	Chytridiomycota	Spizellomyces punctatus DAOM BR117	XP_016606476.1 , XP_016607319.1 (PRPSAP2 ortholog), XP_016609946.1	-	-	XP_016607319.1 (PRPSAP2 ortholog)
1500003	Blastocladiomycota	Paraphysoderma sedebokerense	KAI9140686.1, KAI9142670.1 (PRPSAP2 ortholog), KAI9136225.1	-	-	KAI9142670.1 (PRPSAP2 ortholog)
1314790	Basidiobolomycota	Basidiobolus meristosporus CBS 931.73	ORX80668.1, ORX99570.1, ORX91658.1, ORX65650.1, ORY05742.1, ORY08138.1 (PRPSAP2 ortholog), ORY06472.1	-	-	ORY08138.1 (PRPSAP2 ortholog)
1286916	Zoopagomycota	Piptocephalis tieghemiana	KAI9227917.1, KAI9225564.1, KAI9225618.1 (PRPSAP2 ortholog)	-	-	KAI9225618.1 (PRPSAP2 ortholog)
101130	Mucoromycota	Dichotomocladium elegans	KAI9314564.1, KAI9314134.1, KAI9323829.1 (PRPSAP2 ortholog), KAI9312953.1, KAI9317268.1	-	-	KAI9323829.1 (PRPSAP2 ortholog)
559292	Ascomycota	Saccharomyces cerevisiae S288C	NP_012740.1 (PRS1 = PRPSAP2 ortholog), NP_011025.3 (PRS2), NP_011852.1 (PRS3), NP_009485.3 (PRS4), NP_014580.1 (PRS5)	-	-	NP_012740.1 (PRS1 = PRPSAP2 ortholog)
578456	Basidiomycota	Tremella mesenterica DSM 1558	XP_007005780.1, XP_007007654.1	-	-	Lack of PRPSAP2 ortholog
461836	Apusomonadida	Thecamonas trahens ATCC 50062	XP_013753676.1, XP_013760460.1	-	-
1277256	Breviatea	Pygsuia biforma PCbi66	-	SRX246005	-
352472	Evosea	Dictyostelium discoideum AX4	XP_638466.1, XP_645319.1, XP_638924.1	-	-
5778	Tubulinea	Vermamoeba vermiformis	-	-	JAGUQM010000013.1, JAGUQM010000037.1, JAGUQM010000017.1, JAGUQM010000099.1, SRX10549632-3
1257118	Discosea	Acanthamoeba castellanii str. Neff	XP_004344749.1, XP_004344105.1, XP_004336612.1	-	-
1246791	Ancyromonadida	Fabomonas tropica SRT902	-	SRX19309166	-
190327	CRuMs	Diphylleia rotans	-	SRX3153023	-
5762	Discoba	Naegleria gruberi	XP_002681126.1, XP_002676217.1	-	-
201153	Metamonadida	Carpediemonas membranifera	KAG9397095.1, KAG9395435.1, KAG9394470.1	-	-
2853422	Malawimonadida	Gefionella okellyi	-	SRX3152400	-
