## Supplementary material for "Evolutionary origins and innovations sculpting the mammalian PRPS enzyme complex": Table 6

### Sheet: CRISPR KO
gRNA ID	Gene Symbol	Chromosome	Position	Strand	Sequence
sgPRPS1_1	Prps1	X	140472102	+	GGACCGTGTGGCTATACTTG
sgPRPS1_2	Prps1	X	140472097	-	CATCTCCCACAAGTACCATG
sgPRPS1_3	Prps1	X	140472097	-	CATCTCCCACAAGTACCATG
sgPRPS2_1	Prps2	X	167382556	+	CCAGGACCTGTCGCAGCGCG
sgPRPS2_2	Prps2	X	167382541	-	GAAGAGCACGATGTTAGGCA
sgPRPS2_3	Prps2	X	167374147	+	CATCATCCAGAGTGGCTGCG
sgPRPSAP1_1	Prpsap1	11	116488142	+	GTTGTATATCAGGAGACCAA
sgPRPSAP1_2	Prpsap1	11	116490162	-	ACACGCAGAGCAGAGCACG
sgPRPSAP2_1	Prpsap2	11	61752922	+	CAAATCCAGGAGTCTGTGAG
sgPRPSAP2_2	Prpsap2	11	61755431	+	GTTTACCAGGAACCTAACAG

### Sheet: CRISPR KI
Name	Sequence (5' - 3')	Note
Left homology arm	CTCAGAATCTACCAGGCTTTGCCTCCTAAAGTGCGGGGATCAAGAGTATGCTGGACCACATCCAGCTTTGTATATTCTTTAAAACTTTTTTTTTTTTTTGAGATAGGGTTTCTCTGTGTAGCCCTGGCTGTCCTGGAACTCACTTTGTAGACCAGGCTGGCCTGGAACTCAGAAATCCACCTGCCTCTGCCTCCCAAGTGCTGGGATTATAGGCATGCTCTTTTTTGTGAGTTTCTGTCTGTTTTTAGAGACAGGTTTCTCTGTGTAACCATGGCTGTCCTAGAACTTGCTCTGTAGACCAGGCTGGACTCAAACTCACAGAGCTGCACCTGCCTCTTCCTCCTGAGTGCTGGGATTAAAGGTGTGTGCCACTACCATCTGGCTACTTTGTGTGTGTGT…	Left homology arm of Prps1 to the edit site amplified from mouse genome
Right homology arm	TTTGTCCTAAATGGGAGAAAGACAGATTGCTATTAGCTGCTAGGATGTTCAACCTGCATTGTTGTATCCTGGCTTTCTTGTTTATTTTGTGAACCTTGCAGCTTTAAGTTGAGCTCAGCTCTTGAAAGGTGTATAGACTGTTAAGAGAGTATTCCACAAGGTCCTTAGGACGTGATTGGCAAAGCTCATACTCCATTGCATGTGAACGCTTTGGGGTTTTCGTCATTCAGAATAACTAGCAACAAAGCCAGCCCATGTGTAATACATTTTCAGAGGTCTGCAGCAAGAACCCTGAGCATCCTTAAACATAGTTGAGCATCCTGTAAGGCAGGGGCAGGTAGCTCAATGCAGTAATTAGGTTTTGGGAGGAAGAAGCCTGATCCATTGCTATTTAACTCT…	Right homology arm of Prps1 to the edit site amplified from mouse genome
PRPS1-mNG11-ALFA template	CTAGATCCTTCATTAAGTTTGCTTTCCAGGCTGCTCATATAGGCTACAGCTAAGCCCATAAACTCTGCTCTTCCATACTAACCTGGTGCATTTTTTTTGCCTTTCTAGGTGATTGACATCTCTATGATCCTTGCAGAAGCCATCAGGAGAACCCACAATGGAGAATCTGTCTCCTACTTGTTCAGTCATGTTCCTTTAGGCAGCAGCACCGAGCTCAACTTCAAGGAGTGGCAAAAGGCCTTTACCGATATGATGGGGAGTGCGCCTAGCAGACTGGAGGAGGAGCTGAGGAGAAGACTGACAGAGCCTTAACATAACTTCTGAAGCATTTTGAAAATAAACCAACCCCACCCCTTGTTTTTCTTGGTATTGGTGAGTTGAGCAGAAGACCCAGCTTGC…	Purple indicates the 15 amino acid (AA) ALFA tag, Blue indicates the 16 AA mNG-11, Yellow indicates 3AA linker (Gly-Ser-Ser), Green indicates 3AA linker (Gly-Ser-Ala), Black indicates the left and right segments of homology arms (Orange = modified PAM site; Since AGC codes for Serine, AGC to AGU will create a silent mutation and prevent Cas9 cleavage after the first edit).
sgRNA	AGTTATGTTATAAAGGAACA	Targets chrX:140,475,268 position (negative strand) of the Prps1 gene
Genotype Prps1-F	GCCATCAGGAGAACCCACAA	Genotyping primers to validate knock-in
Genotype Prps1-R	AGCTGGGTCTTCTGCTCAAC
